# Global observation of plankton communities from space

**DOI:** 10.1101/2022.09.23.508961

**Authors:** Hiroto Kaneko, Hisashi Endo, Nicolas Henry, Cédric Berney, Frédéric Mahé, Julie Poulain, Karine Labadie, Odette Beluche, Roy El Hourany, Tara Oceans Coordinators, Samuel Chaffron, Patrick Wincker, Ryosuke Nakamura, Lee Karp-Boss, Emmanuel Boss, Chris Bowler, Colomban de Vargas, Kentaro Tomii, Hiroyuki Ogata

## Abstract

Satellite remote sensing from space is a powerful way to monitor the global dynamics of marine plankton. Previous research has focused on developing models to predict the size or taxonomic groups of phytoplankton. Here we present an approach to identify representative communities from a global plankton network that included both zooplankton and phytoplankton and using global satellite observations to predict their biogeography. Six representative plankton communities were identified from a global co-occurrence network inferred using a novel rDNA 18S V4 planetary-scale eukaryotic metabarcoding dataset. Machine learning techniques were then applied to train a model that predicted these representative communities from satellite data. The model showed an overall 67% accuracy in the prediction of the representative communities. The prediction based on 17 satellite-derived parameters showed better performance than based only on temperature and/or the concentration of chlorophyll *a*. The trained model allowed to predict the global spatiotemporal distribution of communities over 19-years. Our model exhibited strong seasonal changes in the community compositions in the subarctic-subtropical boundary regions, which were consistent with previous field observations. This network-oriented approach can easily be extended to more comprehensive models including prokaryotes as well as viruses.
