## Supplementary Data S1 for "Global observation of plankton communities from space"

	abundance	similarity	taxonomy	references	similarity_formula	supergroup	taxogroup1	taxogroup2	community
b7666aa49a43fc8832ba224d32973f7bd1bde3f1	8854386	100.0	Eukaryota|Diaphoretickes|Sar|Alveolata|Myzozoa|DP-clade|Dinoflagellata|Dinophyceae|g:Ptychodiscus|Ptychodiscus+noctiluca	KU640194	id1	Alveolata	Dinoflagellata	Dinophyceae	1
24ad5eea8e85601f61d41abc70e81559d8846077	7313318	99.5	Eukaryota|Diaphoretickes|Sar|Alveolata|Myzozoa|DP-clade|Dinoflagellata|Dinophyceae|g:Gyrodinium|Gyrodinium+helveticum	AB120004	id1	Alveolata	Dinoflagellata	Dinophyceae	1
fc1be6059eb1a146bf51103d7d1519bd42a8ab99	2895485	99.7	Eukaryota|Diaphoretickes|Sar|Alveolata|Myzozoa|DP-clade|Dinoflagellata|Dinophyceae|Kareniaceae|BK-clade|*	DQ779991,HM067005	id1	Alveolata	Dinoflagellata	Dinophyceae	1
c1aeec783bd3259610915569e03acb7878bb5538	18766481	100.0	Eukaryota|Amorphea|Obazoa|Opisthokonta|Holozoa|Choanozoa|Metazoa|Animalia|parahoxozoa|Bilateria|Protostomia|Ecdysozoa|Panarthropoda|Arthropoda|Mandibulata|Pancrustacea|Copepoda|Podoplea|Cyclopoida|Oithonida|core-O|CO-clade|Oithonidae|g:Oithona|*	GU594643,GU969179	id1	Opisthokonta	Metazoa	Arthropoda	1
2086c402dc0413af4f32d857f9bb71cad56e9383	4200738	100.0	Eukaryota|Diaphoretickes|Sar|Stramenopiles|Gyrista|Ochrophyta|Pelagophyceae|Pelagomonadales|g:Pelagomonas|Pelagomonas+calceolata	EF455763,KT860968,KT860974,KT860978,KT860985,KT860988,KT861109,LC009879,LC012593,LC012594,LC189153,U14389,U40928	id1	Stramenopiles	Ochrophyta	Pelagophyceae	1
39cf66fc83afa7efb0179e3d5f589a9e47807285	1563961	100.0	Eukaryota|Diaphoretickes|Cryptista|Cryptophyceae|Cryptomonadales|lineage-B|*	AB364287,AF508272,EF195735,EF195736,EF195739,KF734087	id1	Cryptophyceae	Cryptomonadales	Cryptomonadales	1
a6c701be9264eeae93c0d935b485ee43feecdcb2	1178707	98.9	Eukaryota|Diaphoretickes|Sar|Alveolata|Ciliophora|Intramacronucleata|SAL|Spirotrichea|Perilemmaphora|Oligotrichia|Oligotrichida|Sbasimorphum-clade|strain=Rocke-2011-3501	JF791016	id1	Alveolata	Ciliophora	Spirotrichea	1
a5a5c03c76b3a1eb901b735ae51ae3898d836c26	1984050	100.0	Eukaryota|Diaphoretickes|Cryptista|Cryptophyceae|Cryptomonadales|lineage-B|Teleaulax+gracilis	JQ966994,JQ966995	id1	Cryptophyceae	Cryptomonadales	Cryptomonadales	1
ab9084f88d914d52083f72dca73413d81150a45b	2468833	99.7	Eukaryota|Diaphoretickes|Sar|Alveolata|Myzozoa|DP-clade|Dinoflagellata|Dinophyceae|Gonyaulacales|Ceratiaceae|g:Tripos|Tripos+longipes	DQ388462	id1	Alveolata	Dinoflagellata	Dinophyceae	1
09a41463d2cb1eb264a0fbd49f3baecef8e8b866	3595183	99.5	Eukaryota|Diaphoretickes|Sar|Alveolata|Myzozoa|DP-clade|Dinoflagellata|Dinophyceae|core-Gymnodiniales|g:Gyrodiniellum|strain=UDMS0803	FM180528	id1	Alveolata	Dinoflagellata	Dinophyceae	1
8321ce9b956b881d154ea4c9ca3b3d90ba046978	2966676	99.5	Eukaryota|Diaphoretickes|Sar|Alveolata|Myzozoa|DP-clade|Dinoflagellata|Dinophyceae|Kareniaceae|BK-clade|*	DQ779991,HM066998,HM067005	id1	Alveolata	Dinoflagellata	Dinophyceae	1
2c31403ce9f2928fb83d33206f11282e32f61d19	701318	100.0	Eukaryota|Diaphoretickes|Picozoa|g:Picomonas|*	JN934890,JN934893	id1	Picozoa	Picozoa	Picozoa	1
9040cf6076d029b9d7d9abf054cfe50793c68670	1244473	100.0	Eukaryota|Diaphoretickes|Sar|Alveolata|Myzozoa|DP-clade|Dinoflagellata|Dinophyceae|Torodiniaceae|g:Kapelodinium|Kapelodinium+vestifici	KP790160	id1	Alveolata	Dinoflagellata	Dinophyceae	1
fcf164a16d5d603f6f6ba53523c76de1e68bf18c	2287240	99.2	Eukaryota|Diaphoretickes|Sar|Alveolata|Myzozoa|DP-clade|Dinoflagellata|Dinophyceae|*|*	AB183671,AM494500,AY245692,AY800130,FR865630,HM067010,HM483398,HQ845331,KR362906,KR362907,KU640194,LC054940,MG238507	id1	Alveolata	Dinoflagellata	Dinophyceae	1
7380aac36a247fb985fa875443a7459e5d12d795	1520348	98.7	Eukaryota|Diaphoretickes|Sar|Alveolata|Myzozoa|DP-clade|Dinoflagellata|core-syndiniales|MALV-II|MALV-II-clade-10-11|clone=UEPAC41p3	AY129042	id1	Alveolata	Dinoflagellata	MALV-II	1
66dba74779d302db292e1c19b5927576b90d16b3	1175008	96.9	Eukaryota|Diaphoretickes|Sar|Alveolata|Myzozoa|DP-clade|Dinoflagellata|MALV-I|MALV-I-clade-01|clone=DSGM-25	AB275025	id1	Alveolata	Dinoflagellata	MALV-I	1
51ed0cd4320cbc23f5463ce4410d9a391e46d279	630907	99.7	Eukaryota|Diaphoretickes|Sar|Alveolata|Myzozoa|DP-clade|Dinoflagellata|MALV-III|clone=AMT15_1B_40	EU780607	id1	Alveolata	Dinoflagellata	MALV-III	1
75e18f43ba51c9d5a8ffc009a288cef7881aee18	8001836	100.0	Eukaryota|Diaphoretickes|Sar|Alveolata|Myzozoa|DP-clade|Dinoflagellata|Dinophyceae|g:Gyrodinium|Gyrodinium+spirale	AB120002	id1	Alveolata	Dinoflagellata	Dinophyceae	1
af413e8e845ef4e8073b5cc22b13961b9925c7e3	9267990	99.2	Eukaryota|Diaphoretickes|Sar|Alveolata|Myzozoa|DP-clade|Dinoflagellata|Dinophyceae|core-Gymnodiniales|warnowiids|g:Warnowia|strain=BSL-2009a-BC	FJ947040	id1	Alveolata	Dinoflagellata	Dinophyceae	1
ee454a4f66872a2a1956a1501fd12d862bec128f	2752349	98.7	Eukaryota|Diaphoretickes|Sar|Alveolata|Myzozoa|DP-clade|Dinoflagellata|Dinophyceae|core-Gymnodiniales|g:Lepidodinium|*	AB686253,DQ499645	id1	Alveolata	Dinoflagellata	Dinophyceae	1
b4e8cafa1be4d894e6343e5a1e9c2480190e998c	2823873	98.7	Eukaryota|Diaphoretickes|Sar|Alveolata|Myzozoa|DP-clade|Dinoflagellata|Dinophyceae|core-Gymnodiniales|warnowiids|g:Warnowia|strain=BSL-2009a-BC	FJ947040	id1	Alveolata	Dinoflagellata	Dinophyceae	1
5e7164ef784c44f8d06f8718128bd5d1afadc269	1478307	100.0	Eukaryota|Diaphoretickes|Sar|Alveolata|Myzozoa|DP-clade|Dinoflagellata|MALV-I|MALV-I-clade-01|clone=NAMAKO-22	AB252762	id1	Alveolata	Dinoflagellata	MALV-I	1
1268e62390e5f67a59e838d0a4447bc3a079c6fe	3713346	100.0	Eukaryota|Diaphoretickes|Haptista|Haptophyta|Prymnesiophyceae|Phaeocystales|g:Phaeocystis|Phaeocystis+antarctica	EF432517,EF432520,X77481	id1	Haptophyta	Prymnesiophyceae	Prymnesiophyceae	1
36c8d155921318b370bc2f00a62a6ac25fd8c524	1037502	98.7	Eukaryota|Diaphoretickes|Sar|Alveolata|Myzozoa|DP-clade|Dinoflagellata|MALV-I|MALV-I-clade-01|clone=DSGM-24	AB275024	id1	Alveolata	Dinoflagellata	MALV-I	1
60ff954aa2df893fdaec67fd188fec6c7de8cd4b	611426	99.7	Eukaryota|Diaphoretickes|Sar|Alveolata|Myzozoa|DP-clade|Dinoflagellata|core-syndiniales|MALV-II|MALV-II-clade-16|clone=SSRPD74	EF172958	id1	Alveolata	Dinoflagellata	MALV-II	1
33148d7c40fe645c13ed19c3ba710604402e59ad	523251	100.0	Eukaryota|Diaphoretickes|Sar|Stramenopiles|Gyrista|Ochrophyta|Dictyochophyceae|Florenciellales|g:Florenciella|Florenciella+parvula|*	AY254857,KF422609,KF422624,KF422626	id1	Stramenopiles	Ochrophyta	Dictyochophyceae	1
86a528bbdf79da612d1aaaf3902efdb23a409133	4027803	100.0	Eukaryota|Diaphoretickes|Sar|Alveolata|Myzozoa|DP-clade|Dinoflagellata|Dinophyceae|Kareniaceae|BK-clade|*	DQ779991,HM067005	id1	Alveolata	Dinoflagellata	Dinophyceae	1
03ed76ad0c14777e41c50341a3ea0d504c13a98a	669797	99.2	Eukaryota|Diaphoretickes|Picozoa|strain=MS584-11	JN934891	id1	Picozoa	Picozoa	Picozoa	1
7e49e8920dc59ef605f40775daffb2fc134bc516	1405840	99.7	Eukaryota|Diaphoretickes|Sar|Alveolata|Myzozoa|DP-clade|Dinoflagellata|MALV-III|*	EU371150,KF130080	id1	Alveolata	Dinoflagellata	MALV-III	1
2dd169db9b8143ef00bd483f623e983b8272d73d	780886	84.3	Eukaryota|Diaphoretickes|Sar|Alveolata|Myzozoa|DP-clade|Dinoflagellata|Dinophyceae|*|*	AF274267,DQ388464,FJ888594,FJ888595,FJ888597,KR362889	id1				1
58299656a05f7cb035e79b1eb7b77db89cdf2f5d	1494216	100.0	Eukaryota|Diaphoretickes|Sar|Alveolata|Myzozoa|DP-clade|Dinoflagellata|core-syndiniales|MALV-II|MALV-II-clade-10-11|clone=UEPAC41p3	AY129042	id1	Alveolata	Dinoflagellata	MALV-II	1
677e914aded281938c9e738f6c8fb29d399e4673	1011760	100.0	Eukaryota|Diaphoretickes|Haptista|Haptophyta|Prymnesiophyceae|Calcihaptophycidae|Isochrysidales|Noelaerhabdaceae|*|*	AB058360,AB183613,AB183618,AB183665,AF184167,AJ246276,HQ877901,KP282837,KP282838,KP282839,L04957,M87327	id1	Haptophyta	Prymnesiophyceae	Prymnesiophyceae	1
656058b0330711cd60607f02b2ceaaf4261a7895	1797151	98.7	Eukaryota|Diaphoretickes|Sar|Alveolata|Myzozoa|DP-clade|Dinoflagellata|Dinophyceae|core-Gymnodiniales|*	AY999082,DQ837534,FN392226,KY688188,MH732694	id1	Alveolata	Dinoflagellata	Dinophyceae	1
f89c226626b0580dd3abb679cdeed6e14d0fcc2d	394416	94.5	Eukaryota|Diaphoretickes|Sar|Alveolata|Myzozoa|DP-clade|Dinoflagellata|core-syndiniales|MALV-II|MALV-II-clade-22|clone=H02N5	EF173005	id1	Alveolata	Dinoflagellata	MALV-II	1
ca3d21a06baba8fce0af8400ad16726d395df77e	372945	99.2	Eukaryota|Diaphoretickes|Sar|Alveolata|Myzozoa|DP-clade|Dinoflagellata|MALV-I|MALV-I-clade-01|clone=TAGIRI-10	AB191418	id1	Alveolata	Dinoflagellata	MALV-I	1
06b443a11dac0dec67f7dca564b2c596f0469f91	2278815	99.2	Eukaryota|Diaphoretickes|Archaeplastida|Chloroplastida|Chlorophyta|Mamiellophyceae|Mamiellales|Mamiellaceae|g:Micromonas|Micromonas+commoda|*	AJ010408,AY954998,AY955001,HM191693	id1	Chloroplastida	Chlorophyta	Mamiellophyceae	1
50aff0ee765498e0c94b7c162c549dc81daeccad	367643	98.7	Eukaryota|Diaphoretickes|Cryptista|Kathablepharidacea|core-kathablepharids|g:Leucocryptos|clone=SGUH1029	KJ762839	id1	Kathablepharidacea	core-kathablepharids	core-kathablepharids	1
c495efc580b846aa94e90293fbba5288a659d6d9	1047658	99.7	Eukaryota|Diaphoretickes|Sar|Alveolata|Myzozoa|DP-clade|Dinoflagellata|Dinophyceae|Kareniaceae|BK-clade|Karenia+bicuneiformis	HM067002	id1	Alveolata	Dinoflagellata	Dinophyceae	1
719d187021f390073b6e2647b5fa0546750cf186	811248	100.0	Eukaryota|Diaphoretickes|Haptista|Haptophyta|Prymnesiophyceae|Prymnesiales|Chrysochromulinaceae|g:Chrysochromulina|*	AJ246273,AM491018,FN599060	id1	Haptophyta	Prymnesiophyceae	Prymnesiophyceae	1
3d289203cca7dc76ff80bba595f8335636f1e331	1021172	98.4	Eukaryota|Diaphoretickes|Sar|Alveolata|Myzozoa|DP-clade|Dinoflagellata|Dinophyceae|*|*	AM494500,AY245692,AY800130,HM067010,KU640194	id1	Alveolata	Dinoflagellata	Dinophyceae	1
97fc2a6ff8d2fff11436c64b92ae7b55d231e759	135516	97.4	Eukaryota|Diaphoretickes|Sar|Alveolata|Myzozoa|DP-clade|Dinoflagellata|core-syndiniales|MALV-II|MALV-II-clade-08|clone=RA010412.70	DQ186533	id1	Alveolata	Dinoflagellata	MALV-II	1
df47b47a9b6ad72f24c1157af5dfad9dd7730d48	575724	99.7	Eukaryota|Diaphoretickes|Sar|Stramenopiles|Gyrista|MAST-01|MAST-01C-lineage|clone=ME1-22	AF363191	id1	Stramenopiles	MAST-01	MAST-01	1
d64f788af4b60056fa3d6a48945a1d6ab65505f4	202451	91.1	Eukaryota|Diaphoretickes|Sar|Stramenopiles|Gyrista|Ochrophyta|Dictyochophyceae|PCR-clade|Pedinellales|g:Pedinella|*	EU247836,JN934682	id1	Stramenopiles	Ochrophyta	Dictyochophyceae	1
034f70e72cc9055c528891474c45d3c4c2bcb09c	2017519	99.0	Eukaryota|Diaphoretickes|Sar|Alveolata|Myzozoa|DP-clade|Dinoflagellata|Dinophyceae|GP-clade|strain=CCAC0002	EF058236	id1	Alveolata	Dinoflagellata	Dinophyceae	2
76ca5fd4d4e2c4cabdc90268eed464d45f03b600	1938780	100.0	Eukaryota|Diaphoretickes|Sar|Alveolata|Myzozoa|DP-clade|Dinoflagellata|Dinophyceae|g:Gyrodinium|Gyrodinium+gutrula	FN669511	id1	Alveolata	Dinoflagellata	Dinophyceae	2
65b34daa0258d08d124893528339da0c6681f4f0	676766	99.2	Eukaryota|Diaphoretickes|Haptista|Haptophyta|Prymnesiophyceae|Prymnesiales|Chrysochromulinaceae|g:Chrysochromulina|*	AB180202,AJ246278,FN599059	id1	Haptophyta	Prymnesiophyceae	Prymnesiophyceae	2
0183f89003948a79d297c4cda59be285758da046	2328298	99.2	Eukaryota|Diaphoretickes|Sar|Alveolata|Myzozoa|DP-clade|Dinoflagellata|Dinophyceae|g:Gyrodinium|Gyrodinium+rubrum	AB120003	id1	Alveolata	Dinoflagellata	Dinophyceae	2
61f7b39e5fcce79ef7652d0597741dd0dda6e95e	17191398	100.0	Eukaryota|Amorphea|Obazoa|Opisthokonta|Holozoa|Choanozoa|Metazoa|Animalia|parahoxozoa|Bilateria|Protostomia|Ecdysozoa|Panarthropoda|Arthropoda|Mandibulata|Pancrustacea|Copepoda|Calanoida|clausocalanoids|ACE-clade|Clausocalanidae|g:Clausocalanus|Clausocalanus+furcatus|isolate=Wang-2010	GU969200	id1	Opisthokonta	Metazoa	Arthropoda	2
b284495ef9fb6b007535aed1e4e0ba49296b952e	797401	99.2	Eukaryota|Diaphoretickes|Sar|Alveolata|Myzozoa|DP-clade|Dinoflagellata|Dinophyceae|core-Gymnodiniales|warnowiids|g:Warnowia|strain=BSL-2009a-BC	FJ947040	id1	Alveolata	Dinoflagellata	Dinophyceae	2
f12f9f9b8824394e73fe08cf5e18e2892fd8e44f	690902	99.5	Eukaryota|Diaphoretickes|Sar|Alveolata|Myzozoa|DP-clade|Dinoflagellata|Dinophyceae|Kareniaceae|KT-clade|*|*	AM494500,AY245692,AY800130,HM067010	id1	Alveolata	Dinoflagellata	Dinophyceae	2
e8a95b4e561bc4787f341ce796c3ebc21c9e581a	3910527	100.0	Eukaryota|Amorphea|Obazoa|Opisthokonta|Holozoa|Choanozoa|Metazoa|Animalia|parahoxozoa|Cnidaria|Medusozoa|Hydrozoa|Hydroidolina|Siphonophorae|Codonophora|Calycophorae|*|*	AF358073,AY937329,AY937337,AY937353,AY937360	id1	Opisthokonta	Metazoa	Cnidaria	2
5bf5c6507cc66ac489bc425f725298f7583f02e7	1540607	100.0	Eukaryota|Diaphoretickes|Sar|Alveolata|Myzozoa|DP-clade|Dinoflagellata|Dinophyceae|core-Gymnodiniales|g:Lepidodinium|Lepidodinium+chlorophorum	AB686253	id1	Alveolata	Dinoflagellata	Dinophyceae	2
18346a5cabe23819106b98b05b5490068dff0ef2	1477602	100.0	Eukaryota|Diaphoretickes|Sar|Alveolata|Myzozoa|DP-clade|Dinoflagellata|Dinophyceae|Torodiniaceae|g:Torodinium|*	KR139783,KR139784	id1	Alveolata	Dinoflagellata	Dinophyceae	2
f0119ca40e03e20a2285d66fe3da0f1b1bf7acb1	525345	99.0	Eukaryota|Diaphoretickes|Sar|Alveolata|Myzozoa|DP-clade|Dinoflagellata|Dinophyceae|g:Amphidinium|Amphidinium+longum	AF274254	id1	Alveolata	Dinoflagellata	Dinophyceae	2
a81ab1690eb6f72c06ad890f250f0ad762de6532	12038169	99.5	Eukaryota|Amorphea|Obazoa|Opisthokonta|Holozoa|Choanozoa|Metazoa|Animalia|parahoxozoa|Bilateria|Protostomia|Ecdysozoa|Panarthropoda|Arthropoda|Mandibulata|Pancrustacea|Copepoda|Calanoida|megacalanoids|Paracalanidae|g:Delibus|*	JQ911951,JQ911952	id1	Opisthokonta	Metazoa	Arthropoda	2
ed5d02fffcc3c8ca5c548823dbc04dd94a5b2eb6	5561459	100.0	Eukaryota|Amorphea|Obazoa|Opisthokonta|Holozoa|Choanozoa|Metazoa|Animalia|parahoxozoa|Cnidaria|Medusozoa|Hydrozoa|Hydroidolina|Siphonophorae|Codonophora|Calycophorae|*	AF358067,AY937318,AY937326,AY937336,AY937339,AY937345,AY937346,AY937347,DQ080013	id1	Opisthokonta	Metazoa	Cnidaria	2
0e6f5b9973feae24d92e8eef27fc7b3b630b9835	433728	97.9	Eukaryota|Diaphoretickes|Sar|Alveolata|Myzozoa|DP-clade|Dinoflagellata|Dinophyceae|core-Gymnodiniales|g:Lepidodinium|*	AB686253,DQ499645	id1	Alveolata	Dinoflagellata	Dinophyceae	2
78129c7e141279e3b1b72e3c30eb098f51be549a	2463123	96.1	Eukaryota|Amorphea|Obazoa|Opisthokonta|Holozoa|Choanozoa|Metazoa|Animalia|parahoxozoa|Bilateria|Protostomia|Ecdysozoa|Panarthropoda|Arthropoda|Mandibulata|Pancrustacea|Copepoda|Podoplea|Cyclopoida|Oithonida|core-O|isolate=769DZMB	MK370197	id1	Opisthokonta	Metazoa	Arthropoda	2
db48ed7d3e57f9e6f049021494fd606df6e65934	3106368	100.0	Eukaryota|Diaphoretickes|Sar|Rhizaria|Retaria|Radiolaria|Acantharea|*|*	GU246567,JQ697713	id1	Rhizaria	Radiolaria	Acantharea	2
1d4dde1e4f2dc3d82d64e5dac929b9b2b6625b17	2266131	94.2	Eukaryota|Amorphea|Obazoa|Opisthokonta|Holozoa|Choanozoa|Metazoa|Animalia|parahoxozoa|Bilateria|Protostomia|Ecdysozoa|Panarthropoda|Arthropoda|Mandibulata|Pancrustacea|Copepoda|Calanoida|megacalanoids|Calocalanidae|g:Calocalanus|Calocalanus+styliremis|isolate=V0009.3	JQ911949	id1	Opisthokonta	Metazoa	Arthropoda	2
c5cc270e8de7a62691075c5ff5837b95ee7f2d30	1537259	99.0	Eukaryota|Amorphea|Obazoa|Opisthokonta|Holozoa|Choanozoa|Metazoa|Animalia|parahoxozoa|Bilateria|Protostomia|Ecdysozoa|Panarthropoda|Arthropoda|Mandibulata|Pancrustacea|Copepoda|Calanoida|megacalanoids|Calocalanidae|g:Calocalanus|Calocalanus+styliremis|isolate=V0009.3	JQ911949	id1	Opisthokonta	Metazoa	Arthropoda	2
af961d395790888d6cb0e14876d49d7b696dd3f6	4779960	99.7	Eukaryota|Amorphea|Obazoa|Opisthokonta|Holozoa|Choanozoa|Metazoa|Animalia|parahoxozoa|Bilateria|Protostomia|Ecdysozoa|Panarthropoda|Arthropoda|Mandibulata|Pancrustacea|Copepoda|Calanoida|megacalanoids|Paracalanidae|g:Paracalanus|Paracalanus+parvus|isolate=MT00828	JX995311	id1	Opisthokonta	Metazoa	Arthropoda	2
8a47f6ae59fc0b0f8ff1c4935ecad17e2e818b77	333489	99.5	Eukaryota|Diaphoretickes|Sar|Alveolata|Myzozoa|DP-clade|Dinoflagellata|Dinophyceae|g:Gyrodinium|Gyrodinium+gutrula	FN669511	id1	Alveolata	Dinoflagellata	Dinophyceae	2
f6ffdfabdca0428b8a07fb655b8acccb9209188f	7817778	98.4	Eukaryota|Amorphea|Obazoa|Opisthokonta|Holozoa|Choanozoa|Metazoa|Animalia|parahoxozoa|Bilateria|Protostomia|Ecdysozoa|Panarthropoda|Arthropoda|Mandibulata|Pancrustacea|Copepoda|Calanoida|megacalanoids|Calanidae|g:Neocalanus|*|isolate=Ikeda-2002	AF514339,AF514340,AF514341	id1	Opisthokonta	Metazoa	Arthropoda	2
c86d02463dc1e1a1e6b6877bef979145d4c57411	339306	99.2	Eukaryota|Diaphoretickes|Sar|Alveolata|Myzozoa|DP-clade|Dinoflagellata|Dinophyceae|g:Amphidinium|Amphidinium+longum	AF274254	id1	Alveolata	Dinoflagellata	Dinophyceae	2
b4d430a95103db32149b437a467f2276515ffa13	13513904	100.0	Eukaryota|Amorphea|Obazoa|Opisthokonta|Holozoa|Choanozoa|Metazoa|Animalia|parahoxozoa|Bilateria|Protostomia|Ecdysozoa|Panarthropoda|Arthropoda|Mandibulata|Pancrustacea|Copepoda|Calanoida|megacalanoids|Paracalanidae|g:Paracalanus|Paracalanus+parvus|isolate=MT00828	JX995311	id1	Opisthokonta	Metazoa	Arthropoda	2
2af3384255f8c026204c8efbea01937ef10ab206	926432	98.7	Eukaryota|Diaphoretickes|Sar|Alveolata|Myzozoa|DP-clade|Dinoflagellata|Dinophyceae|g:Gyrodinium|Gyrodinium+helveticum	AB120004	id1	Alveolata	Dinoflagellata	Dinophyceae	2
46bd50fd20ae80e0f7f6f89adc13867616b6f32c	744429	98.7	Eukaryota|Diaphoretickes|Sar|Alveolata|Myzozoa|DP-clade|Dinoflagellata|MALV-I|MALV-I-clade-07|clone=ST3960.038	KF129907	id1	Alveolata	Dinoflagellata	MALV-I	2
115b580d7e14a7e99a048c05c29ceab3c85df42d	2028464	97.9	Eukaryota|Diaphoretickes|Sar|Alveolata|Myzozoa|DP-clade|Dinoflagellata|Dinophyceae|core-Gymnodiniales|warnowiids|strain=Warnowia-Florida	FJ947046	id1	Alveolata	Dinoflagellata	Dinophyceae	2
b11977a7696f7af5cb85bda94664550c5cbfb2a6	370238	97.4	Eukaryota|Diaphoretickes|Sar|Alveolata|Myzozoa|DP-clade|Dinoflagellata|Dinophyceae|core-Gymnodiniales|Gymnodinium+aureolum	AY999082,FN392226	id1	Alveolata	Dinoflagellata	Dinophyceae	2
cb99fc257a781fb78a4590e9b62efae4115b9b19	1325902	100.0	Eukaryota|Diaphoretickes|Sar|Rhizaria|Retaria|Radiolaria|Acantharea|acantharean-clade-F|Xiphacantha+alata|strain=Ind10	JQ697707	id1	Rhizaria	Radiolaria	Acantharea	2
610b4645ffec0a8ada7f995192387cfa860e7158	581588	94.8	Eukaryota|Diaphoretickes|Sar|Alveolata|Myzozoa|DP-clade|Dinoflagellata|core-syndiniales|MALV-II|MALV-II-clade-40|clone=SCM37C19	AY665038	id1	Alveolata	Dinoflagellata	MALV-II	2
7e45bd15a437abbe553fc46afbbf950319ac56ea	1083761	100.0	Eukaryota|Amorphea|Obazoa|Opisthokonta|Holozoa|Choanozoa|Metazoa|Animalia|parahoxozoa|Cnidaria|Medusozoa|Hydrozoa|Trachylina|NT-clade|core-Trachymedusae|rhopalonematids|*|*	EU247818,EU247820,EU247821	id1	Opisthokonta	Metazoa	Cnidaria	2
b5d738c0fabab9a16e23d83c02e384e28c9a261b	591111	98.2	Eukaryota|Diaphoretickes|Sar|Alveolata|Myzozoa|DP-clade|Dinoflagellata|Dinophyceae|*|*	AB686253,DQ499645,EF058236	id1	Alveolata	Dinoflagellata	Dinophyceae	2
517447c305d74ff064c9f54c04f465e455b8c87b	5705118	99.7	Eukaryota|Amorphea|Obazoa|Opisthokonta|Holozoa|Choanozoa|Metazoa|Animalia|parahoxozoa|Bilateria|Protostomia|Ecdysozoa|Panarthropoda|Arthropoda|Mandibulata|Pancrustacea|Copepoda|Podoplea|Cyclopoida|Oithonida|core-O|CO-clade|Oithonidae|g:Oithona|Oithona+atlantica|isolate=Co458.1.1	MG661010	id1	Opisthokonta	Metazoa	Arthropoda	2
d4d2ad65a42d76c0131c9ea3e7d03e7252110d31	6197428	93.5	Eukaryota|Amorphea|Obazoa|Opisthokonta|Holozoa|Choanozoa|Metazoa|Animalia|parahoxozoa|Bilateria|Protostomia|Ecdysozoa|Panarthropoda|Arthropoda|Mandibulata|Pancrustacea|Copepoda|Podoplea|Cyclopoida|Ergasilida|poecilostomes|Lichomolgoidea|core-L|CS-clade|Corycaeidae|*	GU969165,MF077765	id1	Opisthokonta	Metazoa	Arthropoda	2
35b7737423bb9b295ae1dc9522dc4ad02ee70fc3	666363	99.2	Eukaryota|Diaphoretickes|Sar|Alveolata|Myzozoa|DP-clade|Dinoflagellata|Dinophyceae|core-Gymnodiniales|g:Lepidodinium|*	AB686253,DQ499645	id1	Alveolata	Dinoflagellata	Dinophyceae	2
593f86e377af477226d572e88c8d09f0b7dd95f7	2563225	99.7	Eukaryota|Amorphea|Obazoa|Opisthokonta|Holozoa|Choanozoa|Metazoa|Animalia|parahoxozoa|Bilateria|Deuterostomia|Chordata|Urochordata|Appendicularia|Oikopleura+longicauda	AB013014	id1	Opisthokonta	Metazoa	Urochordata	3
04949d3143792cc5c993198a65d0097db57f19f7	1784949	99.0	Eukaryota|Diaphoretickes|Sar|Alveolata|Myzozoa|DP-clade|Dinoflagellata|Dinophyceae|Prorocentraceae|Pmicans-clade|*	EF492510,EU780638,HF565181,JQ390504,Y16238	id1	Alveolata	Dinoflagellata	Dinophyceae	3
cc901fde3a059f4ec4b25f333af1c4d17af3126b	3423417	99.5	Eukaryota|Diaphoretickes|Sar|Alveolata|Myzozoa|DP-clade|Dinoflagellata|MALV-III|clone=SGYO1297	KJ759387	id1	Alveolata	Dinoflagellata	MALV-III	3
bec3f7511f2625ce98a9e730cf1e1ad47030e5e1	1840916	100.0	Eukaryota|Diaphoretickes|Sar|Alveolata|Myzozoa|DP-clade|Dinoflagellata|MALV-I|MALV-I-clade-04|clone=DSGM-27	AB275027	id1	Alveolata	Dinoflagellata	MALV-I	3
58795607d1a7c8e60412df9666c70acd410d42da	637520	99.7	Eukaryota|Diaphoretickes|Sar|Alveolata|Myzozoa|DP-clade|Dinoflagellata|MALV-I|MALV-I-clade-04|clone=SSRPB84	EF172822	id1	Alveolata	Dinoflagellata	MALV-I	3
04c9127439f95d245b4cc01f149a6dfb74907502	890454	100.0	Eukaryota|Diaphoretickes|Sar|Alveolata|Myzozoa|DP-clade|Dinoflagellata|MALV-III|clone=OLI11005	AJ402349	id1	Alveolata	Dinoflagellata	MALV-III	3
60f35da8cd559033d8fa046e80f0e3462f1f94af	597666	97.6	Eukaryota|Diaphoretickes|Sar|Alveolata|Myzozoa|DP-clade|Dinoflagellata|Dinophyceae|*|*	EF492484,HM067002,LC002843	id1	Alveolata	Dinoflagellata	Dinophyceae	3
b79e092105d679eef3906d1556819e6564728d8b	347529	99.7	Eukaryota|Diaphoretickes|Cryptista|Kathablepharidacea|core-kathablepharids|g:Leucocryptos|clone=SGUH1029	KJ762839	id1	Kathablepharidacea	core-kathablepharids	core-kathablepharids	3
02e321b5d5a8c4089831799c326f68a983672606	851552	100.0	Eukaryota|Diaphoretickes|Archaeplastida|Chloroplastida|Chlorophyta|Chloropicophyceae|g:Chloropicon|Chloropicon+roscoffensis|*	KF615770,KF899840	id1	Chloroplastida	Chlorophyta	Chloropicophyceae	3
cdc0605a7efbcc45343589f29cc68ce1b4a6aec2	403005	97.6	Eukaryota|Diaphoretickes|Sar|Alveolata|Myzozoa|DP-clade|Dinoflagellata|MALV-III|clone=SGYO1297	KJ759387	id1	Alveolata	Dinoflagellata	MALV-III	3
1ade22f3da1eb0c1c60cb3076abc472e17d73398	9415210	100.0	Eukaryota|Amorphea|Obazoa|Opisthokonta|Holozoa|Choanozoa|Metazoa|Animalia|parahoxozoa|Bilateria|Protostomia|Ecdysozoa|Panarthropoda|Arthropoda|Mandibulata|Pancrustacea|Copepoda|Calanoida|megacalanoids|Paracalanidae|g:Paracalanus|Paracalanus+aculeatus|isolate=Wang-2010	GU969180	id1	Opisthokonta	Metazoa	Arthropoda	3
f2ac1a4c48e374bab2f9d0b996c250e3bef77ca0	512459	99.5	Eukaryota|Diaphoretickes|Sar|Alveolata|Myzozoa|DP-clade|Dinoflagellata|MALV-I|MALV-I-clade-04|clone=DSGM-27	AB275027	id1	Alveolata	Dinoflagellata	MALV-I	3
a346fd634bfc4ab8a12743b9ed6cab1162373ca7	6805800	99.7	Eukaryota|Amorphea|Obazoa|Opisthokonta|Holozoa|Choanozoa|Metazoa|Animalia|parahoxozoa|Bilateria|Protostomia|Ecdysozoa|Panarthropoda|Arthropoda|Mandibulata|Pancrustacea|Copepoda|Calanoida|megacalanoids|Paracalanidae|g:Acrocalanus|*|*	JQ911937,JQ911938	id1	Opisthokonta	Metazoa	Arthropoda	3
cf6e75b7498c7f654f83412f132fd3f3060ffe73	284634	97.7	Eukaryota|Diaphoretickes|Sar|Stramenopiles|Gyrista|Ochrophyta|BD-clade|Diatomeae|Bacillariophytina|Bacillariophyceae|Bacillariophycidae|g:Pseudo-nitzschia|Pseudo-nitzschia+seriata	AY485490,GU373969,GU373970,JF794046	id1	Stramenopiles	Ochrophyta	Diatomeae	3
ce56fcda97400c7e80dbf7324d1b18880e17578a	2425469	96.9	Eukaryota|Amorphea|Obazoa|Opisthokonta|Holozoa|Choanozoa|Metazoa|Animalia|parahoxozoa|Bilateria|Protostomia|Ecdysozoa|Panarthropoda|Arthropoda|Mandibulata|Pancrustacea|Copepoda|Podoplea|Cyclopoida|Ergasilida|poecilostomes|Oncaeidae|g:Triconia|Triconia+borealis|isolate=Co465.1.2	MG661032	id1	Opisthokonta	Metazoa	Arthropoda	3
18b691a71b719ae251a6584ed9ed394c2192290f	365163	83.7	Eukaryota|Diaphoretickes|Sar|Alveolata|Myzozoa|DP-clade|Dinoflagellata|MALV-I|MALV-I-clade-03|clone=DH147-EKD18	AF290073	id1	Alveolata	Dinoflagellata	MALV-I	3
302f6df85b1a070c7782d3cf97336bbfb04c414c	675802	98.7	Eukaryota|Diaphoretickes|Sar|Alveolata|Myzozoa|DP-clade|Dinoflagellata|Dinophyceae|Prorocentraceae|Pmicans-clade|Prorocentrum+dentatum	AY803742	id1	Alveolata	Dinoflagellata	Dinophyceae	3
aa0009ec222d564509e06198dc6980f8e453bb90	1078936	99.5	Eukaryota|Diaphoretickes|Sar|Alveolata|Myzozoa|DP-clade|Dinoflagellata|MALV-I|MALV-I-clade-04|clone=OLI11011	AJ402354	id1	Alveolata	Dinoflagellata	MALV-I	3
c104cae7f802a17431cda31e2b7031ecc5a769f4	1346956	99.7	Eukaryota|Diaphoretickes|Sar|Rhizaria|Retaria|Radiolaria|RAD-B-clade|Taxopodida|strain=7017	AB246691	id1	Rhizaria	Radiolaria	RAD-B-clade	3
502519840a9c1556dbe2f506379cbf095dc862fe	619961	95.3	Eukaryota|Diaphoretickes|Sar|Alveolata|Myzozoa|DP-clade|Dinoflagellata|Dinophyceae|*|*	EF492484,FJ888594,FJ888595,FJ888597,FM180528,LC002843	id1	Alveolata			3
f882eef07b2414ba1b79bdf8a69e2fdb0a8d9728	2144485	99.5	Eukaryota|Diaphoretickes|Archaeplastida|Chloroplastida|Chlorophyta|Chloropicophyceae|g:Chloroparvula|clone=CC02SE05.040	KF031603	id1	Chloroplastida	Chlorophyta	Chloropicophyceae	3
5bb13a3520fd57400ba5c7efd34fb016e2014345	1158959	99.0	Eukaryota|Diaphoretickes|Sar|Alveolata|Myzozoa|DP-clade|Dinoflagellata|MALV-III|clone=SGYO1297	KJ759387	id1	Alveolata	Dinoflagellata	MALV-III	3
b651209be0683c0850e6127c6b982d6e3dc3989a	332798	99.0	Eukaryota|Diaphoretickes|Sar|Alveolata|Myzozoa|DP-clade|Dinoflagellata|MALV-I|MALV-I-clade-04|clone=DSGM-27	AB275027	id1	Alveolata	Dinoflagellata	MALV-I	3
ac94542cc5e19fe344975a30ce61256ed171d729	4435494	100.0	Eukaryota|Diaphoretickes|Sar|Alveolata|Myzozoa|DP-clade|Dinoflagellata|MALV-I|MALV-I-clade-01|clone=FBB25	EU304548	id1	Alveolata	Dinoflagellata	MALV-I	4
0fcd35b427b5c09d4aa9a44badb8f10e0c3a5819	6740734	100.0	Eukaryota|Diaphoretickes|Archaeplastida|Chloroplastida|Chlorophyta|Mamiellophyceae|Mamiellales|Bathycoccaceae|g:Bathycoccus|Bathycoccus+prasinos|*	FN562453,JX625115	id1	Chloroplastida	Chlorophyta	Mamiellophyceae	4
6b0a47c748965b250110e0cf38681d8346ae7f9d	1089099	99.2	Eukaryota|Diaphoretickes|Sar|Alveolata|Myzozoa|DP-clade|Dinoflagellata|MALV-I|MALV-I-clade-01|clone=FBB25	EU304548	id1	Alveolata	Dinoflagellata	MALV-I	4
94d245e715459723ad1567c5836fcbd402ec1e1d	576253	99.5	Eukaryota|Diaphoretickes|Sar|Alveolata|Myzozoa|DP-clade|Dinoflagellata|MALV-I|MALV-I-clade-01|clone=FBB25	EU304548	id1	Alveolata	Dinoflagellata	MALV-I	4
44595faf5bb938965f61b0fe94283ad70d6903d7	1022035	93.5	Eukaryota|Diaphoretickes|Sar|Alveolata|Myzozoa|DP-clade|Dinoflagellata|core-syndiniales|MALV-II|MALV-II-clade-07|clone=DH147-EKD16	AF290071	id1	Alveolata	Dinoflagellata	MALV-II	4
ddcb63b1cb7bbc42212e98c4c3bbbf34efa79e8d	767044	100.0	Eukaryota|Diaphoretickes|Sar|Stramenopiles|Gyrista|MAST-01|MAST-01C-lineage|clone=Q2H11N10	EF172981	id1	Stramenopiles	MAST-01	MAST-01	4
b67c4cfe51bddcf2b6e2d9883337c6d80482eaaa	1590833	99.7	Eukaryota|Diaphoretickes|Sar|Alveolata|Myzozoa|DP-clade|Dinoflagellata|MALV-I|MALV-I-clade-01|clone=DSGM-24	AB275024	id1	Alveolata	Dinoflagellata	MALV-I	4
2f61ce20f83956cff5b45914d17dea94e8117c4e	1587947	99.7	Eukaryota|Diaphoretickes|Cryptista|Cryptophyceae|Cryptomonadales|lineage-B|Teleaulax+minuta|strain=Cr8EHU	JQ966996	id1	Cryptophyceae	Cryptomonadales	Cryptomonadales	4
7a6fc78dd727ace9cf660835f2f170e1507209cf	1102781	100.0	Eukaryota|Diaphoretickes|Archaeplastida|Chloroplastida|Chlorophyta|Mamiellophyceae|Mamiellales|Mamiellaceae|g:Micromonas|Micromonas+commoda|*	AJ010408,AY954998,AY955001,HM191693	id1	Chloroplastida	Chlorophyta	Mamiellophyceae	4
a33d7db08459f42e09963129383c554cb6298d3a	1811142	99.2	Eukaryota|Diaphoretickes|Sar|Alveolata|Myzozoa|DP-clade|Dinoflagellata|core-syndiniales|MALV-II|MALV-II-clade-22|clone=Q2C03N5	EF173009	id1	Alveolata	Dinoflagellata	MALV-II	4
35ac4c545353a7d7353be478fbca9316afb1430e	422912	98.4	Eukaryota|Diaphoretickes|Sar|Alveolata|Myzozoa|DP-clade|Dinoflagellata|Dinophyceae|g:Gyrodinium|Gyrodinium+rubrum	AB120003	id1	Alveolata	Dinoflagellata	Dinophyceae	4
fcba4a42c9e394c1366ea35290f06e5842debe13	1110237	99.5	Eukaryota|Diaphoretickes|Sar|Stramenopiles|Bigyra|Sagenista|MAST-04|*|*	AY129066,JQ782049	id1	Stramenopiles	Sagenista	MAST-04	4
c6eba1a2187eaad45373d8ef805ba26d4c9220da	1479563	98.7	Eukaryota|Diaphoretickes|Sar|Alveolata|Myzozoa|DP-clade|Dinoflagellata|core-syndiniales|MALV-II|MALV-II-clade-10-11|clone=OLI11023	AJ402335	id1	Alveolata	Dinoflagellata	MALV-II	4
1122923d0b018f2809ce45a0bf5316675319c3f5	627265	98.7	Eukaryota|Diaphoretickes|Picozoa|g:Picomonas|*	JN934890,JN934893	id1	Picozoa	Picozoa	Picozoa	4
903987dbd6bc6c84069b9b38b611df5890712228	530257	99.7	Eukaryota|Diaphoretickes|Sar|Stramenopiles|Bigyra|Sagenista|MAST-04|MAST-04E-lineage|clone=ME1-20	AF363189	id1	Stramenopiles	Sagenista	MAST-04	4
a5b59a62d2b6def1470abbd8b6ad34be8f8fc13d	414081	100.0	Eukaryota|Diaphoretickes|Sar|Alveolata|Myzozoa|DP-clade|Dinoflagellata|MALV-I|MALV-I-clade-05|clone=SCM37C30	AY665056	id1	Alveolata	Dinoflagellata	MALV-I	4
c4175a5eb9dbcf8ba0881c9b0b66f75a9b298ca0	430741	99.5	Eukaryota|Diaphoretickes|Sar|Rhizaria|Retaria|Radiolaria|RAD-B-clade|RAD-B-group-II|clone=Biosope_T33.044	FJ537313	id1	Rhizaria	Radiolaria	RAD-B-clade	4
d482eed23fe2689ff290f65689913c9a0f182d9a	412576	84.4	Eukaryota|Diaphoretickes|Sar|Stramenopiles|Bigyra|Sagenista|MAST-10|clone=RS.12f.10m.0056	KC582979	id1				4
6968ba6f2010bab5cb31768dc19abd441a9b1dbf	4483810	100.0	Eukaryota|Diaphoretickes|Archaeplastida|Chloroplastida|Chlorophyta|Mamiellophyceae|Mamiellales|Bathycoccaceae|g:Ostreococcus|Ostreo-clade-B|strain=RCC-143	AY425310	id1	Chloroplastida	Chlorophyta	Mamiellophyceae	4
3ca69f2127f74eee3d72832d40788feb6e23736b	440621	94.8	Eukaryota|Diaphoretickes|Sar|Stramenopiles|Gyrista|Ochrophyta|MOCH-2|clone=SGYO416	KJ759482	id1	Stramenopiles	Ochrophyta	MOCH-2	4
7d194f92dbf97f4b6cf9bf6e34a0a8b33328cca4	608252	93.7	Eukaryota|Diaphoretickes|Sar|Alveolata|Myzozoa|DP-clade|Dinoflagellata|core-syndiniales|MALV-II|MALV-II-clade-22|clone=H02N5	EF173005	id1	Alveolata	Dinoflagellata	MALV-II	4
c9e32e8d9205088ebc2d96b71888c5fa8505a609	504405	91.6	Eukaryota|Diaphoretickes|Sar|Stramenopiles|Gyrista|Ochrophyta|Dictyochophyceae|PCR-clade|Pedinellales|g:Pedinella|*	EU247836,JN934682	id1	Stramenopiles	Ochrophyta	Dictyochophyceae	4
cab84747323c8569ddcbe8715f41cee5c3f3334a	623459	100.0	Eukaryota|Diaphoretickes|Haptista|Haptophyta|Prymnesiophyceae|Prym-clade-D|clone=Biosope_T58.110	FJ537337	id1	Haptophyta	Prymnesiophyceae	Prymnesiophyceae	4
5e303504e27bec8cf97ded8b0793aff75b115ca9	333315	97.1	Eukaryota|Diaphoretickes|Sar|Alveolata|Myzozoa|DP-clade|Dinoflagellata|MALV-I|MALV-I-clade-04|clone=SSRPB84	EF172822	id1	Alveolata	Dinoflagellata	MALV-I	4
2c07d2f05cd2d46856a43717f411c5d46444e82d	457652	100.0	Eukaryota|Diaphoretickes|Sar|Stramenopiles|Gyrista|MAST-01|MAST-01B-lineage|clone=155D3Ae6hF	JQ782001	id1	Stramenopiles	MAST-01	MAST-01	4
e6cab6a2da1581dcca0936338a3cb97744951145	409711	99.7	Eukaryota|Diaphoretickes|Sar|Alveolata|Myzozoa|DP-clade|Dinoflagellata|MALV-I|MALV-I-clade-01|clone=TAGIRI-10	AB191418	id1	Alveolata	Dinoflagellata	MALV-I	4
badb1a79829a2ec34f06e20ab1eae03379b74a81	192810	98.0	Eukaryota|Diaphoretickes|Sar|Stramenopiles|Bigyra|Opalozoa|Nanomonadea|MAST-03G-lineage|clone=SHAU635	JQ223005	id1	Stramenopiles	Opalozoa	Nanomonadea	4
3e7398bcb3f55a34440d7b52e021cb3a09b2644d	853491	98.7	Eukaryota|Diaphoretickes|Sar|Alveolata|Myzozoa|DP-clade|Dinoflagellata|Dinophyceae|*|*|*	AY443019,DQ004734,EF492510,EU780638,HF565181,HM067002,JQ390504,Y16238	id1	Alveolata	Dinoflagellata	Dinophyceae	4
864ff0ed5b9fc8b23c51faa761e138362c5caa0d	692246	96.3	Eukaryota|Diaphoretickes|Sar|Alveolata|Myzozoa|DP-clade|Dinoflagellata|core-syndiniales|MALV-II|MALV-II-clade-10-11|clone=UEPACAFp5	AY129057	id1	Alveolata	Dinoflagellata	MALV-II	4
009dfd05ff037b829740b339aa09adb6f7b8c892	432912	97.4	Eukaryota|Diaphoretickes|Sar|Alveolata|Myzozoa|DP-clade|Dinoflagellata|core-syndiniales|MALV-II|MALV-II-clade-06|clone=DH147-EKD6	AF290068	id1	Alveolata	Dinoflagellata	MALV-II	4
6c7dafe62787021d3c14304dfcfd7b7058faa257	362816	97.9	Eukaryota|Diaphoretickes|Sar|Alveolata|Myzozoa|DP-clade|Dinoflagellata|Dinophyceae|core-Gymnodiniales|g:Paragymnodinium|Paragymnodinium+shiwhaense	AM408889	id1	Alveolata	Dinoflagellata	Dinophyceae	4
703142cbf1f7320b7255d13783db7d339be88819	164762	89.5	Eukaryota|Diaphoretickes|Sar|Stramenopiles|Gyrista|Ochrophyta|Dictyochophyceae|Florenciellales|g:Pseudochattonella|*|*	AB217629,AB217630,AM075624,AM075625,AM850221,AY788947,AY788948	id1				4
9ef5c3711c2b1a7814c477c65cdf38e4b557c1a6	1201951	96.3	Eukaryota|Diaphoretickes|Sar|Alveolata|Myzozoa|DP-clade|Dinoflagellata|Dinophyceae|Prorocentraceae|Pmicans-clade|Prorocentrum+dentatum	AY803742	id1	Alveolata	Dinoflagellata	Dinophyceae	5
a36ff2b04676480ecd8a1e5198896821284bb3dd	2188329	100.0	Eukaryota|Diaphoretickes|Sar|Alveolata|Myzozoa|DP-clade|Dinoflagellata|MALV-I|MALV-I-clade-01|*	AB191417,AB275026	id1	Alveolata	Dinoflagellata	MALV-I	5
585b5c11360416333611c537b3c7df52397de06a	782925	100.0	Eukaryota|Diaphoretickes|Sar|Alveolata|Myzozoa|DP-clade|Dinoflagellata|MALV-I|MALV-I-clade-01|clone=TAGIRI-10	AB191418	id1	Alveolata	Dinoflagellata	MALV-I	5
a7e73b6aa954782318cf0ff28d968071add74446	435498	94.0	Eukaryota|Diaphoretickes|Sar|Alveolata|Myzozoa|DP-clade|Dinoflagellata|MALV-I|MALV-I-clade-05|clone=DH145-EKD10	AF290066	id1	Alveolata	Dinoflagellata	MALV-I	5
4390c299f8222fc9a8ccfc79b18c0cbc458b33c6	747706	98.7	Eukaryota|Diaphoretickes|Sar|Alveolata|Myzozoa|DP-clade|Dinoflagellata|Dinophyceae|*|*	AB686253,DQ499645,EF492510,EU780638,HF565181,HM067002,JQ390504,KU640194,Y16238	id1	Alveolata	Dinoflagellata	Dinophyceae	5
b14bad5db82722fd53f799eb4f7c7637dc15c633	1709567	99.0	Eukaryota|Diaphoretickes|Sar|Alveolata|Myzozoa|DP-clade|Dinoflagellata|Dinophyceae|core-Gymnodiniales|g:Lepidodinium|*	AB686253,DQ499645	id1	Alveolata	Dinoflagellata	Dinophyceae	5
22cb7ebc7949ee5e8ab274336a7e892d968bee44	153438	98.7	Eukaryota|Diaphoretickes|Sar|Alveolata|Myzozoa|DP-clade|Dinoflagellata|core-syndiniales|MALV-II|MALV-II-clade-08|clone=RA010412.70	DQ186533	id1	Alveolata	Dinoflagellata	MALV-II	5
f53643c5f4e4895ac4bf44cb1f2d115479569e93	561860	94.5	Eukaryota|Diaphoretickes|Sar|Alveolata|Myzozoa|DP-clade|Dinoflagellata|MALV-I|MALV-I-clade-05|clone=DH145-EKD10	AF290066	id1	Alveolata	Dinoflagellata	MALV-I	5
eb064883ce8acb615ee1d355735d219f6c1bb0a7	260541	99.2	Eukaryota|Diaphoretickes|Picozoa|g:Picomonas|*	JN934890,JN934893	id1	Picozoa	Picozoa	Picozoa	5
64e9c8db0f743b08352736bbe99cc7320d132a33	748116	99.2	Eukaryota|Diaphoretickes|Sar|Alveolata|Myzozoa|DP-clade|Dinoflagellata|MALV-I|MALV-I-clade-05|clone=SCM37C30	AY665056	id1	Alveolata	Dinoflagellata	MALV-I	5
f2c30598cd17a62c094c58b1cf2936276bdd974b	334727	98.2	Eukaryota|Diaphoretickes|Sar|Alveolata|Myzozoa|DP-clade|Dinoflagellata|core-syndiniales|MALV-II|MALV-II-clade-10-11|clone=SCM16C19	AY664988	id1	Alveolata	Dinoflagellata	MALV-II	5
2f8b2b2cd22a2c3d0c9d502c844edcb50d4469de	320472	96.8	Eukaryota|Diaphoretickes|Sar|Alveolata|Myzozoa|DP-clade|Dinoflagellata|core-syndiniales|MALV-II|MALV-II-clade-06|clone=DH147-EKD6	AF290068	id1	Alveolata	Dinoflagellata	MALV-II	5
9da20060d5160cf7d8002fc149c5c56d0bac6601	559055	98.2	Eukaryota|Diaphoretickes|Picozoa|strain=MS584-11	JN934891	id1	Picozoa	Picozoa	Picozoa	5
0fe630fda6fa514d2f785e387e7ea331f4fc8df2	924083	100.0	Eukaryota|Diaphoretickes|Sar|Stramenopiles|Bigyra|Opalozoa|Bicosoecida|core-bicosoecids|g:Cafeteria|Cafeteria+burkhardae|*	AF174364,AF174365,AM493687,AY827849,EF027355,FJ032655,MN315600	id1	Stramenopiles	Opalozoa	Bicosoecida	5
189100c0b2bf1b2dd0d1c281611a59a23e47de08	527031	98.1	Eukaryota|Diaphoretickes|Sar|Alveolata|Myzozoa|DP-clade|Dinoflagellata|MALV-I|MALV-I-clade-05|clone=SCM37C30	AY665056	id1	Alveolata	Dinoflagellata	MALV-I	5
a64aec8c5855600c3a9f190eb0bb1a04b72c05e1	1595098	99.0	Eukaryota|Diaphoretickes|Sar|Alveolata|Myzozoa|DP-clade|Dinoflagellata|MALV-I|MALV-I-clade-01|clone=DSGM-24	AB275024	id1	Alveolata	Dinoflagellata	MALV-I	5
6ab0402050f8942ad479b70b3c44af4460470c7f	290079	99.7	Eukaryota|Diaphoretickes|Sar|Alveolata|Myzozoa|DP-clade|Dinoflagellata|MALV-III|clone=SGYO1441	KJ759432	id1	Alveolata	Dinoflagellata	MALV-III	5
8ae13ebee75a5ac30753176b42062927618b1ca6	300202	99.2	Eukaryota|Diaphoretickes|Sar|Alveolata|Myzozoa|DP-clade|Dinoflagellata|Dinophyceae|Kareniaceae|BK-clade|*	DQ779991,HM066998,HM067005	id1	Alveolata	Dinoflagellata	Dinophyceae	5
71dfd19f218689c0da2281d2575d5247acfa5d35	200355	88.8	Eukaryota|Diaphoretickes|Sar|Alveolata|Myzozoa|DP-clade|Dinoflagellata|MALV-I|MALV-I-clade-05|clone=DH145-EKD10	AF290066	id1	Alveolata	Dinoflagellata	MALV-I	5
00088603d56d395378bc5b9ba02e3ebbd61960bd	490107	98.2	Eukaryota|Diaphoretickes|Sar|Alveolata|Myzozoa|DP-clade|Dinoflagellata|MALV-I|MALV-I-clade-05|clone=AMT15_33B_25	EU780633	id1	Alveolata	Dinoflagellata	MALV-I	5
108b1a2f7ecbc350040a7f07dcb1b97bcf0c6d2b	1099944	97.1	Eukaryota|Diaphoretickes|Sar|Alveolata|Myzozoa|DP-clade|Dinoflagellata|MALV-I|MALV-I-clade-05|clone=SCM27C22	AY665028	id1	Alveolata	Dinoflagellata	MALV-I	5
2c2c1c834bb0162fac47a6ff5c8e47c006fddac8	344027	97.9	Eukaryota|Diaphoretickes|Sar|Alveolata|Myzozoa|DP-clade|Dinoflagellata|MALV-I|MALV-I-clade-05|clone=AMT15_33B_25	EU780633	id1	Alveolata	Dinoflagellata	MALV-I	5
e8f8e07d43192a9adc496fcc56be9a44516cd0ec	1046041	98.4	Eukaryota|Diaphoretickes|Sar|Alveolata|Myzozoa|DP-clade|Dinoflagellata|Dinophyceae|*|*|*	AY443019,DQ004734,EF492510,EU780638,HF565181,HM067002,JQ390504,Y16238	id1	Alveolata	Dinoflagellata	Dinophyceae	5
84e05745abbc0771501bbc7574425c36767a65f5	484617	94.0	Eukaryota|Diaphoretickes|Sar|Alveolata|Myzozoa|DP-clade|Dinoflagellata|Dinophyceae|*|*|*	AY803742,HM067002,KR139783,KR139784	id1	Alveolata			5
55c54056ffc72e54521b162c358cd85bbed3a6c2	440573	97.6	Eukaryota|Diaphoretickes|Sar|Alveolata|Myzozoa|DP-clade|Dinoflagellata|MALV-I|MALV-I-clade-04|clone=SSRPB84	EF172822	id1	Alveolata	Dinoflagellata	MALV-I	5
6d19f8010e312d48ee3f6f26220e842b9c9da6f3	535489	97.1	Eukaryota|Diaphoretickes|Sar|Alveolata|Myzozoa|DP-clade|Dinoflagellata|core-syndiniales|MALV-II|MALV-II-clade-06|clone=DH147-EKD6	AF290068	id1	Alveolata	Dinoflagellata	MALV-II	5
b0f9edafd49c00247c90dd59a34b42426cad3fd6	133145	96.1	Eukaryota|Diaphoretickes|Sar|Alveolata|Myzozoa|DP-clade|Dinoflagellata|core-syndiniales|MALV-II|MALV-II-clade-16|clone=OLI11009	AJ402348	id1	Alveolata	Dinoflagellata	MALV-II	5
0fb1e4c0b7d85f99ccaccab47cbaabaaf45b5ae7	463872	92.7	Eukaryota|Diaphoretickes|Sar|Alveolata|Myzozoa|DP-clade|Dinoflagellata|MALV-I|MALV-I-clade-05|clone=OLI11038	AJ402328	id1	Alveolata	Dinoflagellata	MALV-I	5
acb750c2ec7cc7e3c879c658641efbb54732be75	624466	96.3	Eukaryota|Diaphoretickes|Sar|Alveolata|Myzozoa|DP-clade|Dinoflagellata|core-syndiniales|MALV-II|MALV-II-clade-10-11|clone=SCM37C21	AY664990	id1	Alveolata	Dinoflagellata	MALV-II	5
47562d24594f81ab1b6204d52c08e5e2fecdcd88	370595	98.4	Eukaryota|Diaphoretickes|Sar|Alveolata|Myzozoa|DP-clade|Dinoflagellata|core-syndiniales|MALV-II|MALV-II-clade-10-11|clone=UEPAC41p3	AY129042	id1	Alveolata	Dinoflagellata	MALV-II	5
683f7ed836e7e967041019726a6d85e9bc136ebd	397116	97.7	Eukaryota|Diaphoretickes|Haptista|Centroplasthelida|clone=SGYY410	KJ757367	id1	Centroplasthelida	Centroplasthelida	Centroplasthelida	5
0a361442151da8a2623116736fb47dabe3f91835	373469	99.5	Eukaryota|Diaphoretickes|Sar|Alveolata|Myzozoa|DP-clade|Dinoflagellata|core-syndiniales|MALV-II|Amoebophryaceae|MALV-II-clade-03|*	AY129038,JX173254	id1	Alveolata	Dinoflagellata	MALV-II	5
bcd0f33d55e3bc9857f6faba701765f009ab1b62	335389	96.8	Eukaryota|Diaphoretickes|Sar|Alveolata|Myzozoa|DP-clade|Dinoflagellata|core-syndiniales|MALV-II|MALV-II-clade-06|clone=UEPACFp5	AY129055	id1	Alveolata	Dinoflagellata	MALV-II	5
d730cc8a918872bf20bffe5bc324756d6a571c61	201573	98.2	Eukaryota|Diaphoretickes|Sar|Alveolata|Myzozoa|DP-clade|Dinoflagellata|core-syndiniales|MALV-II|MALV-II-clade-10-11|clone=UEPAC41p3	AY129042	id1	Alveolata	Dinoflagellata	MALV-II	5
98740c28e79ba5d15a6ad0ddb3eb05a054c1e302	415398	97.4	Eukaryota|Diaphoretickes|Sar|Alveolata|Myzozoa|DP-clade|Dinoflagellata|MALV-I|MALV-I-clade-05|clone=SCM37C30	AY665056	id1	Alveolata	Dinoflagellata	MALV-I	5
65aa475b5b1be8a5a6d0342d67e05fe9558938a7	455268	99.5	Eukaryota|Diaphoretickes|Sar|Alveolata|Myzozoa|DP-clade|Dinoflagellata|MALV-I|MALV-I-clade-05|clone=AMT15_33B_25	EU780633	id1	Alveolata	Dinoflagellata	MALV-I	5
9415382962d61ccf4430ec8a5531e031a78f51b8	266706	100.0	Eukaryota|Diaphoretickes|Sar|Alveolata|Myzozoa|DP-clade|Dinoflagellata|core-syndiniales|MALV-II|MALV-II-clade-08|clone=RA010412.70	DQ186533	id1	Alveolata	Dinoflagellata	MALV-II	5
e9975ee82428f7d23df7dd83eec64488c448da26	210183	99.5	Eukaryota|Diaphoretickes|Sar|Alveolata|Myzozoa|DP-clade|Dinoflagellata|core-syndiniales|MALV-II|MALV-II-clade-10-11|clone=UEPAC41p3	AY129042	id1	Alveolata	Dinoflagellata	MALV-II	5
1bb281513c6fe273b9291e56cdb3bf44bfa927ab	197258	99.0	Eukaryota|Diaphoretickes|Sar|Alveolata|Myzozoa|DP-clade|Dinoflagellata|MALV-I|MALV-I-clade-05|clone=SCM27C22	AY665028	id1	Alveolata	Dinoflagellata	MALV-I	5
d4cfc4fbaa1bc7678d08d12ca1e5f082fc46451c	191413	97.4	Eukaryota|Diaphoretickes|Sar|Alveolata|Myzozoa|DP-clade|Dinoflagellata|MALV-I|MALV-I-clade-05|clone=AMT15_33B_25	EU780633	id1	Alveolata	Dinoflagellata	MALV-I	5
a2dbb7de27ecb397f703383abf678682ce490043	180688	94.0	Eukaryota|Diaphoretickes|Sar|Alveolata|Myzozoa|DP-clade|Dinoflagellata|MALV-I|MALV-I-clade-05|clone=DH145-EKD10	AF290066	id1	Alveolata	Dinoflagellata	MALV-I	5
1cfa67a27c5492eef16cd67d1ef70c1cebbf5122	617951	93.5	Eukaryota|Diaphoretickes|Sar|Alveolata|Myzozoa|DP-clade|Dinoflagellata|MALV-I|MALV-I-clade-05|clone=DH145-EKD10	AF290066	id1	Alveolata	Dinoflagellata	MALV-I	5
fa28aeacd8b5b6d489d822d5435826603561df43	321094	97.9	Eukaryota|Diaphoretickes|Sar|Alveolata|Myzozoa|DP-clade|Dinoflagellata|Dinophyceae|Kareniaceae|BK-clade|Karenia+bicuneiformis	HM067002	id1	Alveolata	Dinoflagellata	Dinophyceae	5
3ca7edd3a97e6c9697e254888e4f1534f5091aff	215482	89.7	Eukaryota|Diaphoretickes|Sar|Alveolata|Myzozoa|DP-clade|Dinoflagellata|core-syndiniales|MALV-II|MALV-II-clade-17|clone=PROSOPE.E5-25m.103	EU793266	id1	Alveolata	Dinoflagellata	MALV-II	5
306a8bd02ad6a64ba5ae3425fd1c6494ebf1641f	344678	99.2	Eukaryota|Diaphoretickes|Sar|Alveolata|Myzozoa|DP-clade|Dinoflagellata|MALV-V|clone=AMT15_15B_12	EU780615	id1	Alveolata	Dinoflagellata	MALV-V	5
a713463efb7a757beb22425a5bb3dae3aa6114f4	301827	97.6	Eukaryota|Diaphoretickes|Sar|Alveolata|Myzozoa|DP-clade|Dinoflagellata|core-syndiniales|MALV-II|MALV-II-clade-06|clone=UEPACFp5	AY129055	id1	Alveolata	Dinoflagellata	MALV-II	5
37340f2b7aba5063f538b1ecf103fa60ff8d6e31	124257	99.2	Eukaryota|Diaphoretickes|Sar|Alveolata|Myzozoa|DP-clade|Dinoflagellata|core-syndiniales|MALV-II|MALV-II-clade-10-11|clone=UEPACAFp5	AY129057	id1	Alveolata	Dinoflagellata	MALV-II	5
4d46a99e7193bf0ff0b25ac76f7c36a4eb9d3301	236208	89.0	Eukaryota|Diaphoretickes|Sar|Stramenopiles|Gyrista|Ochrophyta|CS-clade|Chrysophyceae|Paraphysomonadida|g:Paraphysomonas|brevispina-clade|strain=JBC29	AY651090	id1				5
1d6877e50b9e3b1e0299fc54da3ad73d4f93beb5	673298	96.9	Eukaryota|Diaphoretickes|Sar|Alveolata|Myzozoa|DP-clade|Dinoflagellata|core-syndiniales|MALV-II|MALV-II-clade-22|clone=H02N5	EF173005	id1	Alveolata	Dinoflagellata	MALV-II	6
d377d72ce945d272fcf3c694a0af8806105cb483	370963	90.3	Eukaryota|Diaphoretickes|Sar|Alveolata|Myzozoa|DP-clade|Dinoflagellata|MALV-I|MALV-I-clade-05|clone=OLI11001	AJ402327	id1	Alveolata	Dinoflagellata	MALV-I	6
0c5da0163b51909ce5d468037e118542316ef6c4	926779	100.0	Eukaryota|Diaphoretickes|Sar|Stramenopiles|Gyrista|MAST-01|MAST-01D-lineage|clone=OLI11008	AJ402350	id1	Stramenopiles	MAST-01	MAST-01	6
5916762a84551a151e28de825769d1bcdffcb96e	285227	95.5	Eukaryota|Diaphoretickes|Sar|Alveolata|Myzozoa|DP-clade|Dinoflagellata|MALV-I|MALV-I-clade-05|clone=SCM37C30	AY665056	id1	Alveolata	Dinoflagellata	MALV-I	6
4ec5c10b9a5d12b771dcd27a067170f81bc12620	571566	91.3	Eukaryota|Diaphoretickes|Sar|Stramenopiles|Gyrista|Ochrophyta|Dictyochophyceae|PCR-clade|Pedinellales|g:Pedinella|*	EU247836,JN934682	id1	Stramenopiles	Ochrophyta	Dictyochophyceae	6
b6020eb5267d8a96d9f8a8caf584e35b6f7f76d5	323488	100.0	Eukaryota|Diaphoretickes|Sar|Stramenopiles|Bigyra|Sagenista|MAST-04|MAST-04B-lineage|clone=UEPACCp4	AY129066	id1	Stramenopiles	Sagenista	MAST-04	6
a3fcbe4eda72c97cc10507d03388c3cd53a61af6	751442	100.0	Eukaryota|Diaphoretickes|Sar|Alveolata|Myzozoa|DP-clade|Dinoflagellata|MALV-V|clone=CC02SE75.065	JX188306	id1	Alveolata	Dinoflagellata	MALV-V	6
e8cab20e59f4169e108f2171af3bf0147e114344	240613	95.8	Eukaryota|Diaphoretickes|Sar|Alveolata|Myzozoa|DP-clade|Dinoflagellata|core-syndiniales|MALV-II|MALV-II-clade-10-11|clone=SCM16C19	AY664988	id1	Alveolata	Dinoflagellata	MALV-II	6
0b0b23cea7f52784ee3212bbe12c569a5f7ac953	595939	99.5	Eukaryota|Diaphoretickes|Sar|Stramenopiles|Bigyra|Opalozoa|Nanomonadea|MAST-03A-lineage|clone=SSRPD77	EF172961	id1	Stramenopiles	Opalozoa	Nanomonadea	6
39c9dd91d9eba765fbdcf72e20f981dc4d907cb3	207536	94.5	Eukaryota|Diaphoretickes|Sar|Alveolata|Myzozoa|DP-clade|Dinoflagellata|core-syndiniales|MALV-II|MALV-II-clade-20|clone=SSRPC86	EF172923	id1	Alveolata	Dinoflagellata	MALV-II	6
0fd0dabd7422fdba9766f6a6180b96f3b756ed30	1190556	98.4	Eukaryota|Diaphoretickes|Sar|Alveolata|Myzozoa|DP-clade|Dinoflagellata|core-syndiniales|MALV-II|MALV-II-clade-16|clone=OLI11009	AJ402348	id1	Alveolata	Dinoflagellata	MALV-II	6
74c80851a52343b5ed8f6d883f47069b03efd27e	242529	95.5	Eukaryota|Diaphoretickes|Sar|Alveolata|Myzozoa|DP-clade|Dinoflagellata|MALV-I|MALV-I-clade-01|clone=TAGIRI-10	AB191418	id1	Alveolata	Dinoflagellata	MALV-I	6
75b46b9ba1f5520efc603c79850b388c54e2dd60	465457	99.5	Eukaryota|Diaphoretickes|Sar|Alveolata|Myzozoa|DP-clade|Dinoflagellata|MALV-I|MALV-I-clade-05|clone=UEPACCp1	AY129029	id1	Alveolata	Dinoflagellata	MALV-I	6
e18f43c87753493c22afabb9de489a245297de16	687042	89.6	Eukaryota|Diaphoretickes|Sar|Rhizaria|Retaria|Radiolaria|Polycystinea|Spumellaria|S-clade-II|Astrosphaeridae|g:Heliosphaera|strain=302	HQ651782	id1	Rhizaria	Radiolaria	Spumellaria	6
ca858d1c5e1fb81e01d7a1e03e703c51fed8d75e	225962	92.9	Eukaryota|Diaphoretickes|Sar|Alveolata|Myzozoa|DP-clade|Dinoflagellata|core-syndiniales|MALV-II|MALV-II-clade-20|clone=SSRPC86	EF172923	id1	Alveolata	Dinoflagellata	MALV-II	6
fb559ae76ef80a9966e27b58065bbfd76d05d597	683062	99.7	Eukaryota|Diaphoretickes|Sar|Stramenopiles|Bigyra|Sagenista|MAST-04|MAST-04C-lineage|*	EF172962,KF130037	id1	Stramenopiles	Sagenista	MAST-04	6
949f970fa6514bde7b4d66c2b04436978610312f	236932	98.2	Eukaryota|Diaphoretickes|Sar|Alveolata|Myzozoa|DP-clade|Dinoflagellata|core-syndiniales|MALV-II|MALV-II-clade-10-11|clone=UEPAC41p3	AY129042	id1	Alveolata	Dinoflagellata	MALV-II	6
89622a77335ec2edba12dcd2d86ce8d69baaa334	302404	98.7	Eukaryota|Diaphoretickes|Sar|Stramenopiles|Bigyra|Sagenista|MAST-07|MAST-07B-lineage|clone=UEPAC30Cp2	AY129061	id1	Stramenopiles	Sagenista	MAST-07	6
d80b02f9587481abaca40b4b65aa92857f0554fe	233122	99.7	Eukaryota|Diaphoretickes|Sar|Alveolata|Myzozoa|DP-clade|Dinoflagellata|MALV-V|clone=AMT15_15B_12	EU780615	id1	Alveolata	Dinoflagellata	MALV-V	6
7b200e15e52c6ad940528d967402ccb11e8829d8	205492	97.9	Eukaryota|Diaphoretickes|Sar|Stramenopiles|Gyrista|MAST-01|MAST-01D-lineage|*	AJ402350,EF173010	id1	Stramenopiles	MAST-01	MAST-01	6
a274761b872974455ad38b471ee8e8635c871067	404766	95.8	Eukaryota|Diaphoretickes|Sar|Alveolata|Myzozoa|DP-clade|Dinoflagellata|MALV-I|MALV-I-clade-01|clone=TAGIRI-10	AB191418	id1	Alveolata	Dinoflagellata	MALV-I	6
47ca1b831fda221f8528d286c1656e0bed55d161	208771	96.1	Eukaryota|Diaphoretickes|Sar|Alveolata|Myzozoa|DP-clade|Dinoflagellata|MALV-I|*	AB191418,DQ386754	id1	Alveolata	Dinoflagellata	MALV-I	6
20d7fbd4989a76d10f51a3a1901d281611dc6bf4	439896	99.2	Eukaryota|Diaphoretickes|Sar|Alveolata|Myzozoa|DP-clade|Dinoflagellata|core-syndiniales|MALV-II|MALV-II-clade-10-11|clone=OLI11023	AJ402335	id1	Alveolata	Dinoflagellata	MALV-II	6
afa0dc80b966b4912ddd46cee105c1abdd4bcb73	678050	99.5	Eukaryota|Diaphoretickes|Sar|Alveolata|Myzozoa|DP-clade|Dinoflagellata|MALV-V|clone=SGYO1099	KJ759300	id1	Alveolata	Dinoflagellata	MALV-V	6
d3ed64a86a75b907160f4dff7bbc5a25909093cb	244411	99.5	Eukaryota|Diaphoretickes|Sar|Alveolata|Myzozoa|DP-clade|Dinoflagellata|core-syndiniales|MALV-II|MALV-II-clade-22|strain=ex-Cpolykrikoides-Yeosu	KF791347	id1	Alveolata	Dinoflagellata	MALV-II	6
226027803bab381c28df42a351c235bcda0c31d4	224205	99.7	Eukaryota|Diaphoretickes|Sar|Alveolata|Myzozoa|DP-clade|Dinoflagellata|core-syndiniales|MALV-II|MALV-II-clade-06|clone=UEPACFp5	AY129055	id1	Alveolata	Dinoflagellata	MALV-II	6
b531d956c14f1e39f107677f1987bf332d1bd3b7	462311	99.5	Eukaryota|Diaphoretickes|Sar|Alveolata|Myzozoa|DP-clade|Dinoflagellata|core-syndiniales|MALV-II|MALV-II-clade-10-11|clone=UEPAC41p3	AY129042	id1	Alveolata	Dinoflagellata	MALV-II	6
4749d67c00fbf4e0836d179f34d4c8f6629d021e	108564	95.8	Eukaryota|Diaphoretickes|Sar|Alveolata|Myzozoa|DP-clade|Dinoflagellata|core-syndiniales|MALV-II|MALV-II-clade-10-11|clone=SCM16C19	AY664988	id1	Alveolata	Dinoflagellata	MALV-II	6
